# Large scale production of human blastoids amenable to modeling blastocyst development and maternal-fetal crosstalk

**DOI:** 10.1101/2022.09.14.507946

**Authors:** Leqian Yu, Toshihiko Ezashi, Yulei Wei, Jialei Duan, Deirdre Logsdon, Linfeng Zhan, Asrafun Nahar, Carlos A. Pinzon Arteaga, Lizhong Liu, Caitlen Stobbe, Mandy Katz-Jaffe, William B Schoolcraft, Lei Wang, Tao Tan, Gary C. Hon, Ye Yuan, Jun Wu

**Affiliations:** Department of Molecular Biology, University of Texas Southwestern Medical Center, Dallas, TX, USA; Colorado Center for Reproductive Medicine, Lone Tree, CO, 80124, USA; Cecil H. and Ida Green Center for Reproductive Biology Sciences, University of Texas Southwestern Medical Center, Dallas, TX, USA; State Key Laboratory of Primate Biomedical Research, Institute of Primate Translational Medicine, Kunming University of Science and Technology, Kunming, Yunnan 650500, China; Department of Obstetrics and Gynecology, University of Texas Southwestern Medical Center, Dallas, TX, USA; Department of Bioinformatics, University of Texas Southwestern Medical Center, Dallas, TX, USA; Hamon Center for Regenerative Science and Medicine, University of Texas Southwestern Medical Center, Dallas, TX, USA

**Author notes:** These authors contributed equally (Leqian Yu, Toshihiko Ezashi, Yulei Wei, Jialei Duan, Deirdre Logsdon). Correspondence (G.H.), (Y.Y.), (J.W.).

## Abstract

Recent advances in human blastoids generated from naïve pluripotent stem cells have opened a new avenue for modelling early human development and implantation. Despite the success, however, existing protocols have several limitations, e.g., the use of custom-built microwell arrays impedes wide adoption by the research community, and mass production of human blastoids is hampered by low-output or low-efficiency methods. To address these issues, here we developed an optimized protocol based on commercially available microwell plates, which enabled efficient generation of high-fidelity human blastoids at a large scale. Leveraging on the improved protocol, we identified MAPK. PI3K/AKT and mTOR signaling pathways were activated in both blastoids and blastocyst, and discovered endometrial stromal effects in promoting trophoblast cell survival, proliferation and syncytialization during extended co-culture with blastoids. Our optimized protocol will facilitate broader use of human blastoids as an accessible, perturbable, scalable, tractable, and ethical model for human blastocysts.
