## Supplementary Table 1 for "Large scale production of human blastoids amenable to modeling blastocyst development and maternal-fetal crosstalk"

### Sheet: Antibodies
Supplementary Table 1: Primiary antibodies used in this study.
No.	Antibody	Vender	Catlog no.	RRID	Dilution
1	Oct-3/4 (C-10) antibody	Santa Cruz Biotechnology	sc-5279	AB_628051	1 / 50
2	Sox-2 (E-4) antibody	Santa Cruz Biotechnology	sc-365823	AB_10842165	1 / 50
3	Recombinant Anti-GATA3 antibody [EPR16651] - ChIP Grade	Abcam	ab199428	AB_2819013	1 / 250
4	Human GATA-6 Affinity Purified Polyclonal Ab antibody	R&D Systems	AF1700	AB_2108901	1 / 100
5	Anti-KLF17 antibody	Atlas antibodies	HPA024629	AB_1668927	1 / 500
6	Rabbit anti-OCT4	Abcam	ab137427	N/A	1 / 100
7	Keratin 7 (D1E4) XP Rabbit mAb antibody	Cell Signaling Technology	4465	AB_11178382	1 / 100
8	Anti-SOX2 antibody	Abcam	ab137385	AB_2814892	1 / 100
9	Anti-ZO-1 Monoclonal Antibody	Innovate Research	33-9100	AB_87181	1 / 1000
10	Anti-CDX-2, Clone CDX2-88 antibody	BioGenex	MU392A-UC	AB_2650531	1 / 100
11	hCG beta antibody [5H4-E2]	Abcam	ab9582	AB_296507	1 / 100
12	Mouse Anti-TEAD4 Monoclonal Antibody	Abcam	ab58310	AB_945789	1 / 100
13	ZO1 tight junction protein antibody	Abcam	ab96587	AB_10680012	1 / 100
14	AP-2alpha (3B5) antibody	Santa Cruz Biotechnology	sc-12726	AB_667767	1 / 50
15	AP-2gamma (6E4/4) antibody	Santa Cruz Biotechnology	sc-12762	AB_667770	1 / 50
16	Anti-Brachyury / Bry antibody [EPR18113]	Abcam	ab209665	AB_2750925	1 / 1000
17	Anti-Keratin 18 antibody produced in rabbit	SIGMA	SAB4501665	AB_10746153	1/100
18	Podocalyxin Like Antibody (222328) [Unconjugated]	R&D Systems	MAB1658	AB_2165984	1/100
19	Alexa Fluor™ 647 Phalloidin	Invitrogen	A22287	AB_2620155	1/100
20	Akt (pan) (C67E7) Rabbit mAb	Cell Signaling Technology	4691S	AB_915783	1/100
21	Phospho-Akt (Ser473) (D9E) XP® Rabbit mAb	Cell Signaling Technology	4060S	AB_2315049	1/100
22	p44/42 MAPK (Erk1/2) (137F5) Rabbit mAb	Cell Signaling Technology	4370S	AB_2315112	1/100
23	Phospho-p44/42 MAPK (Erk1/2) (Thr202/Tyr204)	Cell Signaling Technology	4370S	AB_2315112	1/100
24	p70 S6 Kinase Antibody	Cell Signaling Technology	9202	AB_331676	1/100
25	Phospho-p70 S6 Kinase (Thr389) (D5U1O) Rabbit mAb	Cell Signaling Technology	97596	AB_2800283	1/100
26	Stat3 (D3Z2G) Rabbit mAb	Cell Signaling Technology	12640S	AB_2629499	1/100
27	Phospho-Phospho-Stat3 (Ser727) Antibody	Cell Signaling Technology	9134S	AB_331589	1/100
28	AMPKα (1,2) (D5A2) Rabbit mAb #5831	Cell Signaling Technology	5831S	AB_10622186	1/100
29	Anti-phospho-AMPK α2 (Thr172) Antibody	Cell Signaling Technology	07-681	AB_390170	1/100
30	Donkey anti rabbit IgG (H+L) 647	Invitrogen	A31573	AB_2536183	1 / 300
31	Donkey anti rabbit IgG (H+L) 594	Invitrogen	A21207	AB_141637	1 / 300
32	Donkey anti mouse IgG (H+L) 488	Invitrogen	A21202	AB_141607	1 / 300
33	Donkey anti mouse IgG (H+L) 594	Invitrogen	A32744	AB_2762826	1 / 300
34	Donkey anti goat IgG (H+L) 647	Invitrogen	A32849	AB_2762840	1 / 300
35	Donkey anti goat IgG (H+L) 594	Invitrogen	A11058	AB_2534105	1 / 300
36	Goat anti rabbit IgG (H+L) 594	Invitrogen	A11037	AB_2534095	1 / 300
37	Goat anti rabbit IgG (H+L) 488	Invitrogen	A11034	AB_2576217	1 / 300
38	Goat anti-Mouse IgG 1, Alexa Fluor 647	Invitrogen	A21240	AB_2535809	1 / 300
39	Goat anti-Mouse IgG 1, Alexa Fluor 488	Invitrogen	A21121	AB_2535764	1 / 300
40	Goat anti-Mouse IgG2b, Alexa Fluor 594	Invitrogen	A21145	AB_2535781	1 / 300
41	Goat anti-Mouse IgG2b, Alexa Fluor 488	Invitrogen	A21141	AB_2535778	1 / 300
42	Goat anti-Mouse IgG2a, Alexa Fluor 488	Invitrogen	A21131	AB_2535771	1 / 300
43	Goat anti-Mouse IgG2a, Alexa Fluor 594	Invitrogen	A21135	AB_2535774	1 / 300
